# The microbial metabolite *p*-Cresol induces autistic-like behaviors in mice by remodeling the gut microbiota

**DOI:** 10.1101/2020.05.18.101147

**Authors:** P. Bermudez-Martin, J. A. J. Becker, N. Caramello, S. P. Fernandez, R. Costa-Campos, J. Canaguier, S. Barbosa, L. Martinez-Gili, A. Myridakis, M.-E. Dumas, A. Bruneau, C. Cherbuy, P. Langella, J. Callebert, J.-M. Launay, J. Chabry, J. Barik, J. Le Merrer, N. Glaichenhaus, L. Davidovic

**Affiliations:** Université Côte d’Azur, Centre National de la Recherche Scientifique, Institut de Pharmacologie Moléculaire et Cellulaire, Valbonne, France; Université François Rabelais, INRAE, CNRS, INSERM, Physiologie de la Reproduction et des Comportements, IFCE, 37380, Nouzilly, France; Imperial College London, Division of Systems Medicine, Department of Metabolism, Digestion and Reproduction, Faculty of Medicine, London, SW7 2AZ, United Kingdom; Imperial College London, Genomic and Environmental Medicine, National Heart & Lung Institute, Faculty of Medicine, London, SW3 6KY, United Kingdom; European Genomic Institute for Diabetes, CNRS UMR 8199, INSERM UMR 1283, Institut Pasteur de Lille, Lille University Hospital, University of Lille, 59045 Lille, France; McGill University and Genome Quebec Innovation Centre, 740 Doctor Penfield Avenue, Montréal, QC, H3A 0G1, Canada; Université Paris-Saclay, AgroParisTech, INRAE, Institut Micalis, Jouy-en-Josas, France; INSERM, UMR-S 942, Department of Biochemistry, Lariboisière Hospital, Paris, France; Centre for Biological Resources, BB-0033-00064, Lariboisière Hospital, Paris, France

**Keywords:** microbiota, autism, behavior, reward system, metabolite, *p-*Cresol, 4-Cresol

## Abstract

**Background:** Autism Spectrum Disorders (ASD) are associated with dysregulation of the microbiota-gut-brain axis resulting in changes in microbiota composition as well as fecal, serum and urine levels of microbial metabolites. Yet, a causal relationship between dysregulation of the microbiota-gut-brain axis and ASD remains to be demonstrated. Here, we hypothesized that the microbial metabolite *p*-Cresol, which is more abundant in ASD patients compared to neurotypical individuals, could induce ASD-like behavior in mice.

**Results:** Mice exposed to *p*-Cresol for 4 weeks in drinking water presented social behavior deficits, stereotypies, and perseverative behaviors, but no changes in anxiety, locomotion, or cognition. Abnormal social behavior induced by *p*-Cresol was associated with decreased activity of central dopamine neurons involved in the social reward circuit. Further, *p*-Cresol induced changes in microbiota composition and social behavior deficits could be transferred from *p*-Cresol-treated mice to control mice by fecal microbiota transplantation (FMT). We also showed that mice transplanted with the microbiota of *p*-Cresol-treated mice exhibited increased fecal *p-*Cresol levels compared to mice transplanted with the microbiota of control mice and identified possible *p*-Cresol bacterial producers. Lastly, the microbiota of control mice rescued social interactions, dopamine neurons excitability and fecal *p*-Cresol levels when transplanted to *p-*Cresol-treated mice.

**Conclusions:** The microbial metabolite *p-*Cresol induces ASD core behavioral symptoms in mice via a gut microbiota-dependent mechanism. Our study paves the way for therapeutic interventions targeting the microbiota to treat patients with ASD.
