## Supplementary material for "The microbial metabolite *p*-Cresol induces autistic-like behaviors in mice by remodeling the gut microbiota": Tab. S1

### Sheet: Synthesis
Description	This file discloses the results of ANCOM analysis of microbiome composition comparing Control versus p-Cresol groups at all taxonomic levels (from ASV to phylum)
	ANCOM results pooled from ASV to phylum with a detection threshold of 0.7
	ANCOM report of discriminant features - ASV level
	ANCOM report of discriminant features - Species level
	ANCOM report of discriminant features - Genus level
	ANCOM report of discriminant features - Family level
	ANCOM report of discriminant features - Order level
	ANCOM report of discriminant features - Class level
	ANCOM report of discriminant features - Phylum level

### Sheet: All taxa
Association	Phylum	Class	Order	Family	Genus	Species	ASV	CLR	W	Taxonomic level
p-Cresol	Bacteroidetes	Bacteroidia	Bacteroidales	Muribaculaceae	Barnesiella	uncultured Barnesiella sp.	4b9b	0.401776	648	ASV
					Unknown	uncultured Muribaculaceae bacterium	e6bd	0.696867	692	ASV
					Duncaniella	Duncaniella dubosii	6019	0.506184	709	ASV
					Unknown	uncultured Muribaculaceae bacterium	dfd8	0.267476	589	ASV
					Muribaculum	uncultured Muribaculum sp.	0c39	0.572662	616	ASV
					Muribaculum	uncultured Muribaculum sp.	a085	0.992142	540	ASV
					Muribaculum	uncultured Muribaculum sp.	b173	0.924627	622	ASV
				Odoribacteraceae	Culturomica	Culturomica sp.	cb42	0.696231	720	ASV
	Firmicutes	Clostridia	Clostridiales incertae sedis	Clostridiales family XIII Incertae Sedis	Aminipila	Aminipila butyrica	c0f2	0.557192	162	species
			Clostridiales	Lachnospiraceae	Anaerobium		c316	0.222632	96	genus
						Anaerobium sp.	c316	0.344553	190	species
	Proteobacteria	Betaproteobacteria	Burkholderiales	Sutterellaceae	Turicimonas		ced7	0.69663	100	genus
						Turicimonas_muris	ced7	0.799498	193	species
						Turicimonas_muris	ced7	0.435554	655	ASV
						Turicimonas muris	d737	0.3598	620	ASV
Control	Firmicutes	Clostridia	Clostridiales	Clostridiaceae	Clostridioides	Clostridioides sp. Clone-49	e664	-1.11645	180	species
						Clostridioides sp. Clone-49	e664	-1.32976	653	ASV
					Unknown	Clostridiaceae bacterium	785e	-0.427234	688	ASV
					Unknown	uncultured Clostridiaceae bacterium	a199	-0.418597	552	ASV
				Lachnospiraceae	Anaerotignum	Anaerotignum sp.	488d	-0.238263	697	ASV
					Eisenbergiella	Eisenbergiella sp.	9e6d	-0.462078	712	ASV
					Enterocloster	[Clostridium] asparagiforme	3041	-0.759692	721	ASV
					Lacrimispora	Lacrimispora saccharolytica	bf38	-0.449014	727	ASV
						Lacrimispora saccharolytica	6aa4	-1.23596	748	ASV
				Ruminococcaceae	Ruthenibacterium	Ruthenibacterium lactatiformans	ae93	-1.32704	722	ASV

### Sheet: ASV
ASV	clr	W	detected_0.9	detected_0.8	detected_0.7	detected_0.6	Domain	Phylum	Class	Order	Family	Genus	Species	asv
e6645ef185941d79b783c9ec51fa65bb	-1.32976	653	FALSE	TRUE	TRUE	TRUE	Bacteria	Firmicutes	Clostridia	Clostridiales	Clostridiaceae	Clostridioides	e664_Clostridioides_sp_Clone-49	e6645ef185941d79b783c9ec51fa65bb*
ae93aa428a9c83091907217407cb7444	-1.32704	722	TRUE	TRUE	TRUE	TRUE	Bacteria	Firmicutes	Clostridia	Clostridiales	Ruminococcaceae	Ruthenibacterium	ae93_Ruthenibacterium_lactatiformans	ae93aa428a9c83091907217407cb7444*
6aa4400c030e6f1472982b1bda2e62ad	-1.23596	748	TRUE	TRUE	TRUE	TRUE	Bacteria	Firmicutes	Clostridia	Clostridiales	Lachnospiraceae	Lacrimispora	6aa4_Lacrimispora_saccharolytica	6aa4400c030e6f1472982b1bda2e62ad*
30418c43617e17b22cf1873a72ab739e	-0.759692	721	TRUE	TRUE	TRUE	TRUE	Bacteria	Firmicutes	Clostridia	Clostridiales	Lachnospiraceae	Enterocloster	3041_[Clostridium]_asparagiforme	30418c43617e17b22cf1873a72ab739e*
9e6d9c8aa4184fbfe4188aae2f7efa1b	-0.462078	712	TRUE	TRUE	TRUE	TRUE	Bacteria	Firmicutes	Clostridia	Clostridiales	Lachnospiraceae	Eisenbergiella	9e6d_Eisenbergiella_sp	9e6d9c8aa4184fbfe4188aae2f7efa1b*
bf38f7906f902c96c3db64c609f55683	-0.449014	727	TRUE	TRUE	TRUE	TRUE	Bacteria	Firmicutes	Clostridia	Clostridiales	Lachnospiraceae	Lacrimispora	bf38_Lacrimispora saccharolytica	bf38f7906f902c96c3db64c609f55683*
785eeabb549af568e65c6265cb0d9b90	-0.427234	688	FALSE	TRUE	TRUE	TRUE	Bacteria	Firmicutes	Clostridia	Clostridiales	Clostridiaceae	Unknown	785e_Clostridiaceae bacterium	785eeabb549af568e65c6265cb0d9b90*
a19908a8e9db28f2392d1b77fd8f7da4	-0.418597	552	FALSE	FALSE	TRUE	TRUE	Bacteria	Firmicutes	Clostridia	Clostridiales	Clostridiaceae	Unknown	a199_uncultured Clostridiaceae bacterium	a19908a8e9db28f2392d1b77fd8f7da4*
488deb2a0abbf279ea59ea865c76f263	-0.238263	697	TRUE	TRUE	TRUE	TRUE	Bacteria	Firmicutes	Clostridia	Clostridiales	Lachnospiraceae	Anaerotignum	488d_Anaerotignum_sp	488deb2a0abbf279ea59ea865c76f263*
dfd87f4fbb296c6b31fdfc4a2cc9639f	0.267476	589	FALSE	FALSE	TRUE	TRUE	Bacteria	Bacteroidetes	Bacteroidia	Bacteroidales	Muribaculaceae	Unknown	dfd8_uncultured Muribaculaceae bacterium	dfd87f4fbb296c6b31fdfc4a2cc9639f*
d73700ab63c413db38a97c423e5e1b54	0.3598	620	FALSE	TRUE	TRUE	TRUE	Bacteria	Proteobacteria	Betaproteobacteria	Burkholderiales	Sutterellaceae	Turicimonas	d737_Turicimonas_muris	d73700ab63c413db38a97c423e5e1b54*
4b9bcff418233cc39a65e8f090ff7a9c	0.401776	648	FALSE	TRUE	TRUE	TRUE	Bacteria	Bacteroidetes	Bacteroidia	Bacteroidales	Barnesiellaceae	Barnesiella	4b9b_uncultured_Barnesiella_sp	4b9bcff418233cc39a65e8f090ff7a9c*
ced7407a3ff368df864b6255a9b730c1	0.435554	655	FALSE	TRUE	TRUE	TRUE	Bacteria	Proteobacteria	Betaproteobacteria	Burkholderiales	Sutterellaceae	Turicimonas	ced7_Turicimonas_muris	ced7407a3ff368df864b6255a9b730c1*
6019051ce8fa0f64e8e9617f363aa4ee	0.506184	709	TRUE	TRUE	TRUE	TRUE	Bacteria	Bacteroidetes	Bacteroidia	Bacteroidales	Muribaculaceae	Duncaniella	6019_Duncaniella_dubosii	6019051ce8fa0f64e8e9617f363aa4ee*
0c394595006c49dffd5021a0ac84d481	0.572662	616	FALSE	FALSE	TRUE	TRUE	Bacteria	Bacteroidetes	Bacteroidia	Bacteroidales	Muribaculaceae	Muribaculum	0c39_uncultured Muribaculum sp	0c394595006c49dffd5021a0ac84d481*
cb4265314fb09d4b792f0d3048caf630	0.696231	720	TRUE	TRUE	TRUE	TRUE	Bacteria	Bacteroidetes	Bacteroidia	Bacteroidales	Odoribacteraceae	Culturomica	cb42_Culturomica sp	cb4265314fb09d4b792f0d3048caf630*
e6bd42878de007ed0bf9d473ee28456c	0.696867	692	FALSE	TRUE	TRUE	TRUE	Bacteria	Bacteroidetes	Bacteroidia	Bacteroidales	Muribaculaceae	Unknown	e6bd_uncultured_Muribaculaceae_bacterium	e6bd42878de007ed0bf9d473ee28456c*
b1731d583799946e2103d5dbaeef24aa	0.924627	622	FALSE	TRUE	TRUE	TRUE	Bacteria	Bacteroidetes	Bacteroidia	Bacteroidales	Muribaculaceae	Muribaculum	b173_uncultured Muribaculum sp	b1731d583799946e2103d5dbaeef24aa*
a08544a64bf2772d72b6ded480745bc5	0.992142	540	FALSE	FALSE	TRUE	TRUE	Bacteria	Bacteroidetes	Bacteroidia	Bacteroidales	Muribaculaceae	Muribaculum	a085_uncultured Muribaculum sp	a08544a64bf2772d72b6ded480745bc5*

### Sheet: Species
	clr	W	detected_0.9	detected_0.8	detected_0.7	detected_0.6	Domain	Phylum	Class	Order	Family	Genus	Species	asv
e6645ef185941d79b783c9ec51fa65bb	-1.11645	180	FALSE	TRUE	TRUE	TRUE	Bacteria	Firmicutes	Clostridia	Clostridiales	Clostridiaceae	Clostridioides	e664_Clostridioides_sp_Clone-49	e6645ef185941d79b783c9ec51fa65bb*
c316288507c4e6830d6c40fe0d3bee59	0.344553	190	FALSE	TRUE	TRUE	TRUE	Bacteria	Firmicutes	Clostridia	Clostridiales	Lachnospiraceae	Anaerobium	c316_Anaerobium_sp	c316288507c4e6830d6c40fe0d3bee59*
ced7407a3ff368df864b6255a9b730c1	0.799498	193	FALSE	TRUE	TRUE	TRUE	Bacteria	Proteobacteria	Betaproteobacteria	Burkholderiales	Sutterellaceae	Turicimonas	ced7_Turicimonas_muris	ced7407a3ff368df864b6255a9b730c1*
c0f247b2330dde78335a646849f8dfd5	0.557192	162	FALSE	FALSE	TRUE	TRUE	Bacteria	Firmicutes	Clostridia	Clostridiales_Incertae_Sedis	Clostridiales_Family_XIII_Incertae_Sedis	Aminipila	c0f2_Aminipila_butyrica	c0f247b2330dde78335a646849f8dfd5*

### Sheet: Genus
	clr	W	detected_0.9	detected_0.8	detected_0.7	detected_0.6	Domain	Phylum	Class	Order	Family	Genus	Species	asv
c316288507c4e6830d6c40fe0d3bee59	0.222632	96	FALSE	TRUE	TRUE	TRUE	Bacteria	Firmicutes	Clostridia	Clostridiales	Lachnospiraceae	c316_Anaerobium	#N/A	c316288507c4e6830d6c40fe0d3bee59*
ced7407a3ff368df864b6255a9b730c1	0.69663	100	TRUE	TRUE	TRUE	TRUE	Bacteria	Proteobacteria	Betaproteobacteria	Burkholderiales	Sutterellaceae	ced7_Turicimonas	#N/A	ced7407a3ff368df864b6255a9b730c1*

### Sheet: Family
None

### Sheet: Order
None

### Sheet: Class
None

### Sheet: Phylum
None
