## Supplementary material for "The microbial metabolite *p*-Cresol induces autistic-like behaviors in mice by remodeling the gut microbiota": Tab. S2

### Sheet: Synthesis
Description	This file discloses the results of ANCOM analysis of microbiome composition comparing FMT-Control versus FMT-p-Cresol groups at all taxonomic levels (from ASV to phylum)
	ANCOM results pooled from ASV to phylum with a detection threshold of 0.7
	ANCOM report of discriminant features - ASV level
	ANCOM report of discriminant features - Species level
	ANCOM report of discriminant features - Genus level
	ANCOM report of discriminant features - Family level
	ANCOM report of discriminant features - Order level
	ANCOM report of discriminant features - Class level
	ANCOM report of discriminant features - Phylum level

### Sheet: All taxa
Association	Phylum	Class	Order	Family	Genus	Species	ASV	CLR	W	Taxonomic level
FMT-p-Cresol	Bacteroidetes	Bacteroidia	Bacteroidales	Bacteroidaceae	Bacteroides	Bacteroides acidifaciens	16b4	0.474159	566	ASV
				Muribaculaceae	Barnesiella	uncultured Barnesiella sp.	8894	0.740878	697	ASV
					Duncaniella	Duncaniella sp. B8	aae9	1.35086	176	species
						Duncaniella sp. B8	aae9	1.356	562	ASV
						Duncaniella dubosii	6019	1.11181	692	ASV
				Prevotellaceae	Unknown		4f04	2.63048	105	genus
						Prevotellaceae bacterium	4f04	2.68608	209	species
						Prevotellaceae bacterium	4f04	2.72805	688	ASV
	Firmicutes	Clostridia	Clostridiales	Unknown	Unknown	uncultured Clostridiales bacterium	b35b	0.23386	150	species
				Unknown	Unknown	uncultured Clostridiales bacterium	8a9d	1.44185	531	ASV
				Lachnospiraceae	Acetatifactor	Acetatifactor sp.	e6ac	1.40921	527	ASV
					Anaerobium	Anaerobium sp.	c316	1.12017	592	ASV
					Unknown		2922	1.11948	87	genus
						uncultured Lachnospiraceae bacterium	2922	1.42098	200	species
						uncultured Lachnospiraceae bacterium	2922	1.6088	655	ASV
					Fusimonas	Fusimonas intestini	34f6	0.846477	620	ASV
					Kineothrix	Kineothrix alysoides	c840	1.86246	655	ASV
				Clostridiaceae	Clostridioides	Clostridioides sp. Clone 17	19ae	1.61723	602	ASV
				Ruminococcaceae	Flavonifractor	Flavonifractor sp.	fb27	1.17583	512	ASV
FMT-Control	Bacteroidetes	Bacteroidia	Bacteroidales	Muribaculaceae	Duncaniella	Duncaniella sp. H5	327d	-0.375662	664	ASV
	Firmicutes	Clostridia	Clostridiales	Clostridiaceae	Unknown	uncultured Clostridiaceae bacterium	15b4	-1.07194	704	ASV
					Unknown	uncultured Clostridiaceae bacterium	5d73	-0.790416	703	ASV
				Lachnospiraceae	Eisenbergiella	Eisenbergiella sp.	568b	-1.07597	691	ASV
						Eisenbergiella sp.	9e6d	-1.90346	693	ASV
					Kineothrix	Kineothrix alysoides	9b1b	-2.17087	682	ASV
					Kineothrix	Kineothrix sp.	011b	-1.83522	574	ASV
					Lacrimispora	Lacrimispora saccharolytica	33f5	-2.11025	679	ASV
				Peptostreptococcaceae			2f94	-1.82942	36	family
					Filifactor		2f94	-1.90375	102	genus
					Filifactor	uncultured Filifactor sp.	2f94	-1.90225	193	species
					Filifactor	uncultured Filifactor sp.	2f94	-1.99239	700	ASV

### Sheet: ASV
	clr	W	detected_0.9	detected_0.8	detected_0.7	detected_0.6	Domain	Phylum	Class	Order	Family	Genus	Species	asv
aae9374733b8daec7777a1616cc56c9c	1.356	562	FALSE	FALSE	TRUE	TRUE	Bacteria	Bacteroidetes	Bacteroidia	Bacteroidales	Muribaculaceae	Duncaniella	aae9_Duncaniella_sp_B8	aae9374733b8daec7777a1616cc56c9c*
4f04462d8e4a4acab72afd3eb6457c24	2.72805	688	TRUE	TRUE	TRUE	TRUE	Bacteria	Bacteroidetes	Bacteroidia	Bacteroidales	Prevotellaceae	Unknown	4f04_Prevotellaceae_bacterium	4f04462d8e4a4acab72afd3eb6457c24*
9b1bba1340ce371022a7a548c7da85de	-2.17087	682	TRUE	TRUE	TRUE	TRUE	Bacteria	Firmicutes	Clostridia	Clostridiales	Lachnospiraceae	Kineothrix	9b1b_Kineothrix_alysoides	9b1bba1340ce371022a7a548c7da85de*
33f52a1a659c0b62c3b6cca6aa753831	-2.11025	679	TRUE	TRUE	TRUE	TRUE	Bacteria	Firmicutes	Clostridia	Clostridiales	Lachnospiraceae	Lacrimispora	33f5_Lacrimispora_saccharolytica	33f52a1a659c0b62c3b6cca6aa753831*
011b18e9738739a0825a19ae674d0fef	-1.83522	574	FALSE	TRUE	TRUE	TRUE	Bacteria	Firmicutes	Clostridia	Clostridiales	Lachnospiraceae	Kineothrix	011b_Kineothrix_sp	011b18e9738739a0825a19ae674d0fef*
c8405fe9cca8c9f322e0af69cf730d7c	1.86246	655	TRUE	TRUE	TRUE	TRUE	Bacteria	Firmicutes	Clostridia	Clostridiales	Lachnospiraceae	Kineothrix	c840_Kineothrix_alysoides	c8405fe9cca8c9f322e0af69cf730d7c*
2922e432f43b5da91773e7d3226cf8b5	1.6088	655	TRUE	TRUE	TRUE	TRUE	Bacteria	Firmicutes	Clostridia	Clostridiales	Lachnospiraceae	Unknown	2922_uncultured_Lachnospiraceae_bacterium	2922e432f43b5da91773e7d3226cf8b5*
2f94dcb2b68e2f81c01d0efa59e8afd4	-1.99239	700	TRUE	TRUE	TRUE	TRUE	Bacteria	Firmicutes	Clostridia	Clostridiales	Peptostreptococcaceae	Filifactor	2f94_Filifactor_sp	2f94dcb2b68e2f81c01d0efa59e8afd4*
e6ac0d3e7cf4438bf4accaee5c4e9f4f	1.40921	527	FALSE	FALSE	TRUE	TRUE	Bacteria	Firmicutes	Clostridia	Clostridiales	Lachnospiraceae	Acetatifactor	e6ac_Acetatifactor_sp	e6ac0d3e7cf4438bf4accaee5c4e9f4f*
fb271c908163abb718466ec02a1896df	1.17583	512	FALSE	FALSE	TRUE	TRUE	Bacteria	Firmicutes	Clostridia	Clostridiales	Ruminococcaceae	Flavonifractor	fb27_Flavonifractor_sp	fb271c908163abb718466ec02a1896df*
9e6d9c8aa4184fbfe4188aae2f7efa1b	-1.90346	693	TRUE	TRUE	TRUE	TRUE	Bacteria	Firmicutes	Clostridia	Clostridiales	Lachnospiraceae	Eisenbergiella	9e6d_Eisenbergiella_sp	9e6d9c8aa4184fbfe4188aae2f7efa1b*
19ae6003f3e849973dc58ccaec2663d4	1.61723	602	FALSE	TRUE	TRUE	TRUE	Bacteria	Firmicutes	Clostridia	Clostridiales	Clostridiaceae	Clostridioides	19ae_Clostridioides_sp_Clone 17	19ae6003f3e849973dc58ccaec2663d4*
c316288507c4e6830d6c40fe0d3bee59	1.12017	592	FALSE	TRUE	TRUE	TRUE	Bacteria	Firmicutes	Clostridia	Clostridiales	Lachnospiraceae	Anaerobium	c316_Anaerobium_sp	c316288507c4e6830d6c40fe0d3bee59*
6019051ce8fa0f64e8e9617f363aa4ee	1.11181	692	TRUE	TRUE	TRUE	TRUE	Bacteria	Bacteroidetes	Bacteroidia	Bacteroidales	Muribaculaceae	Duncaniella	6019_Duncaniella_dubosii	6019051ce8fa0f64e8e9617f363aa4ee*
5d7343f6a99965247106da3044c300e8	-0.790416	703	TRUE	TRUE	TRUE	TRUE	Bacteria	Firmicutes	Clostridia	Clostridiales	Clostridiaceae	Clostridioides	5d73_uncultured_Clostridiaceae_bacterium	5d7343f6a99965247106da3044c300e8*
34f61d67f8a7504b0171a39939102e23	0.846477	620	FALSE	TRUE	TRUE	TRUE	Bacteria	Firmicutes	Clostridia	Clostridiales	Lachnospiraceae	Fusimonas	34f6_Fusimonas_intestini	34f61d67f8a7504b0171a39939102e23*
8a9d49a6ce2260dd0e06de9a15751b3e	1.44185	531	FALSE	FALSE	TRUE	TRUE	Bacteria	Firmicutes	Clostridia	Clostridiales	Unknown	Unknown	8a9d_uncultured_Clostridiales_bacterium	8a9d49a6ce2260dd0e06de9a15751b3e*
568bbb83f3f4c275ba4efa8ee4a8f012	-1.07597	691	TRUE	TRUE	TRUE	TRUE	Bacteria	Firmicutes	Clostridia	Clostridiales	Lachnospiraceae	Eisenbergiella	568b_Eisenbergiella_sp	568bbb83f3f4c275ba4efa8ee4a8f012*
15b4a1a59e609301c9823e515b41871d	-1.07194	704	TRUE	TRUE	TRUE	TRUE	Bacteria	Firmicutes	Clostridia	Clostridiales	Clostridiaceae	Unknown	15b4_uncultured_Clostridiaceae_bacterium	15b4a1a59e609301c9823e515b41871d*
16b469682735f0e83585fc17b30d9fc7	0.474159	566	FALSE	FALSE	TRUE	TRUE	Bacteria	Bacteroidetes	Bacteroidia	Bacteroidales	Bacteroidaceae	Bacteroides	16b4_Bacteroides_acidifaciens	16b469682735f0e83585fc17b30d9fc7*
8894e54d043f130a97f8f06d34ee7bc6	0.740878	697	TRUE	TRUE	TRUE	TRUE	Bacteria	Bacteroidetes	Bacteroidia	Bacteroidales	Muribaculaceae	Barnesiella	8894_uncultured_Barnesiella_sp	8894e54d043f130a97f8f06d34ee7bc6*
327de7224e0f6d09030b73bbb7999b74	-0.375662	664	TRUE	TRUE	TRUE	TRUE	Bacteria	Bacteroidetes	Bacteroidia	Bacteroidales	Muribaculaceae	Duncaniella	327d_Duncaniella_sp. H5	327de7224e0f6d09030b73bbb7999b74*

### Sheet: Species
	clr	W	detected_0.9	detected_0.8	detected_0.7	detected_0.6	Domain	Phylum	Class	Order	Family	Genus	Species	asv
aae9374733b8daec7777a1616cc56c9c	1.35086	176	FALSE	TRUE	TRUE	TRUE	Bacteria	Bacteroidetes	Bacteroidia	Bacteroidales	Muribaculaceae	Duncaniella	aae9_Duncaniella_sp_B8	aae9374733b8daec7777a1616cc56c9c*
4f04462d8e4a4acab72afd3eb6457c24	2.68608	209	TRUE	TRUE	TRUE	TRUE	Bacteria	Bacteroidetes	Bacteroidia	Bacteroidales	Prevotellaceae	Unknown	4f04_Prevotellaceae_bacterium	4f04462d8e4a4acab72afd3eb6457c24*
2922e432f43b5da91773e7d3226cf8b5	1.42098	200	TRUE	TRUE	TRUE	TRUE	Bacteria	Firmicutes	Clostridia	Clostridiales	Lachnospiraceae	Unknown	2922_uncultured_Lachnospiraceae_bacterium	2922e432f43b5da91773e7d3226cf8b5*
2f94dcb2b68e2f81c01d0efa59e8afd4	-1.90225	193	TRUE	TRUE	TRUE	TRUE	Bacteria	Firmicutes	Clostridia	Clostridiales	Peptostreptococcaceae	Filifactor	2f94_uncultured_Filifactor_sp	2f94dcb2b68e2f81c01d0efa59e8afd4*
b35b15e78bce498cb760c1b4c10e1670	0.23386	150	FALSE	FALSE	TRUE	TRUE	Bacteria	Firmicutes	Clostridia	Clostridiales	Unknown	Clostridiales bacterium	b35b_uncultured_Clostridiales_bacterium	b35b15e78bce498cb760c1b4c10e1670*

### Sheet: Genus
	clr	W	detected_0.9	detected_0.8	detected_0.7	detected_0.6	Domain	Phylum	Class	Order	Family	Genus	Species	asv
4f04462d8e4a4acab72afd3eb6457c24	2.63048	105	TRUE	TRUE	TRUE	TRUE	Bacteria	Bacteroidetes	Bacteroidia	Bacteroidales	Prevotellaceae	4f04_Prevotellaceae_genus	#N/A	4f04462d8e4a4acab72afd3eb6457c24*
2922e432f43b5da91773e7d3226cf8b5	1.11948	87	FALSE	TRUE	TRUE	TRUE	Bacteria	Firmicutes	Clostridia	Clostridiales	Lachnospiraceae	2922_Lachnospiraceae_genus	#N/A	2922e432f43b5da91773e7d3226cf8b5*
2f94dcb2b68e2f81c01d0efa59e8afd4	-1.90375	102	TRUE	TRUE	TRUE	TRUE	Bacteria	Firmicutes	Clostridia	Clostridiales	Peptostreptococcaceae	2f94_Filifactor	#N/A	2f94dcb2b68e2f81c01d0efa59e8afd4*

### Sheet: Family
	clr	W	detected_0.9	detected_0.8	detected_0.7	detected_0.6	Domain	Phylum	Class	Order	Family	Genus	Species	asv
2f94dcb2b68e2f81c01d0efa59e8afd4	-1.82942	36	TRUE	TRUE	TRUE	TRUE	Bacteria	Firmicutes	Clostridia	Clostridiales	2f94_Peptostreptococcaceae	#N/A	#N/A	2f94dcb2b68e2f81c01d0efa59e8afd4*

### Sheet: Order
None

### Sheet: Class
None

### Sheet: Phylum
None
