## Supplementary material for "The microbial metabolite *p*-Cresol induces autistic-like behaviors in mice by remodeling the gut microbiota": Tab. S3

### Sheet: ThiH
Query: NP_418417.1 2-iminoacetate synthase [Escherichia coli str. K-12 substr. MG1655]
Homologous sequences	Description	Common Name	Total Score	Query Cover	E value	Per. Ident	Acc. Len	Accession
Select seq gb|MBD5257534.1|	2-iminoacetate synthase ThiH [Barnesiella sp.]	Barnesiella sp.	377	0.96	1e-129	0.4849	369	MBD5257534.1	x
Select seq gb|MBD5247882.1|	2-iminoacetate synthase ThiH [Barnesiella sp.]	Barnesiella sp.	376	0.96	2e-129	0.4849	369	MBD5247882.1
Select seq gb|MBD5235055.1|	2-iminoacetate synthase ThiH [Barnesiella sp.]	Barnesiella sp.	376	0.96	3e-129	0.4849	369	MBD5235055.1
Select seq ref|WP_135041827.1|	2-iminoacetate synthase ThiH [Barnesiella sp. WM24]	Barnesiella sp. WM24	375	0.96	5e-129	0.4904	374	WP_135041827.1
Select seq ref|WP_136409931.1|	2-iminoacetate synthase ThiH [Muribaculum sp. TLL-A4]	Muribaculum sp. TLL-A4	368	0.96	3e-126	0.4767	369	WP_136409931.1	x
Select seq gb|MBD5245319.1|	2-iminoacetate synthase ThiH [Barnesiella sp.]	Barnesiella sp.	368	0.96	3e-126	0.4795	369	MBD5245319.1	x
Select seq ref|WP_087424377.1|	2-iminoacetate synthase ThiH [Barnesiella sp. An55]	Barnesiella sp. An55	365	0.96	3e-125	0.4904	369	WP_087424377.1	x
Select seq ref|WP_195342987.1|	2-iminoacetate synthase ThiH [Barnesiella intestinihominis]	Barnesiella intestinihominis	363	0.97	2e-124	0.4865	370	WP_195342987.1	x
Select seq ref|WP_087407558.1|	2-iminoacetate synthase ThiH [Barnesiella sp. An22]	Barnesiella sp. An22	363	0.96	3e-124	0.4849	369	WP_087407558.1
Select seq ref|WP_008862164.1|	2-iminoacetate synthase ThiH [Barnesiella intestinihominis]	Barnesiella intestinihominis	363	0.97	4e-124	0.4865	370	WP_008862164.1
Select seq ref|WP_021892501.1|	2-iminoacetate synthase ThiH [Barnesiella intestinihominis]	Barnesiella intestinihominis	362	0.97	5e-124	0.4838	370	WP_021892501.1
Select seq ref|WP_046412175.1|	2-iminoacetate synthase ThiH [Barnesiella intestinihominis]	Barnesiella intestinihominis	362	0.97	1e-123	0.4838	370	WP_046412175.1
Select seq ref|WP_195329320.1|	2-iminoacetate synthase ThiH [Barnesiella intestinihominis]	Barnesiella intestinihominis	360	0.97	4e-123	0.4838	370	WP_195329320.1
Select seq ref|WP_025277286.1|	2-iminoacetate synthase ThiH [Barnesiella viscericola]	Barnesiella viscericola	360	0.96	6e-123	0.4795	369	WP_025277286.1	x
Select seq ref|WP_123615573.1|	2-iminoacetate synthase ThiH [Duncaniella dubosii]	Duncaniella dubosii	355	0.96	3e-121	0.4685	369	WP_123615573.1	x
Select seq gb|MBD5244366.1|	2-iminoacetate synthase ThiH [Barnesiella sp.]	Barnesiella sp.	355	0.96	4e-121	0.4685	382	MBD5244366.1
Select seq gb|MBD5242117.1|	2-iminoacetate synthase ThiH [Barnesiella sp.]	Barnesiella sp.	353	0.96	2e-120	0.4658	374	MBD5242117.1
Select seq gb|MBD5250061.1|	2-iminoacetate synthase ThiH [Barnesiella sp.]	Barnesiella sp.	352	0.96	8e-120	0.4658	369	MBD5250061.1
Select seq ref|WP_091230597.1|	2-iminoacetate synthase ThiH [Anaerobium acetethylicum]	Anaerobium acetethylicum	231	0.9	3e-72	0.389	384	WP_091230597.1	x
Select seq tpg|HBX17043.1|	TPA: 2-iminoacetate synthase ThiH [Barnesiella sp.]	Barnesiella sp.	172	0.41	2e-52	0.5127	165	HBX17043.1
Select seq tpg|HBX17042.1|	TPA: 2-iminoacetate synthase ThiH [Barnesiella sp.]	Barnesiella sp.	162	0.43	1e-48	0.4788	166	HBX17042.1
Select seq ref|WP_091233256.1|	[FeFe] hydrogenase H-cluster radical SAM maturase HydG [Anaerobium acetethylicum]	Anaerobium acetethylicum	162	0.92	2e-45	0.2912	472	WP_091233256.1
Select seq ref|WP_091233317.1|	[FeFe] hydrogenase H-cluster radical SAM maturase HydE [Anaerobium acetethylicum]	Anaerobium acetethylicum	52	0.44	4e-07	0.2353	347	WP_091233317.1
Select seq emb|SCP97299.1|	biotin synthase [Anaerobium acetethylicum]	Anaerobium acetethylicum	51.6	0.44	5e-07	0.2353	350	SCP97299.1
Select seq ref|WP_066592109.1|	unnamed protein product		44.7	0.33	0.0001	0.2171	377	WP_066592109.1

### Sheet: TyrB
Query: NP_418478.1 tyrosine aminotransferase [Escherichia coli str. K-12 substr. MG1655]
Homologous sequences
Description	Common Name	Max Score	Total Score	Query Cover	E value	Per. Ident	Acc. Len	Accession
Select seq ref|WP_066595525.1|	unnamed protein product		419	1	2e-145	0.5063	400	WP_066595525.1
Select seq ref|WP_076716485.1|	MULTISPECIES: aspartate/tyrosine/aromatic aminotransferase [Bacteria]	eubacteria	229	0.96	3e-71	0.3672	396	WP_076716485.1

### Sheet: HpdA
Query: sp|Q84F14|HPDA_CLODI 4-hydroxyphenylacetate decarboxylase activating enzyme OS=Clostridioides difficile OX=1496 GN=hpdA PE=1 SV=1
Homologous sequences	Description	Common Name	Total Score	Query Cover	E value	Per. Ident	Acc. Len	Accession
Select seq ref|WP_091236185.1|	glycyl-radical enzyme activating protein [Anaerobium acetethylicum]	Anaerobium acetethylicum	210	0.95	4e-66	0.3762	308	WP_091236185.1
Select seq ref|WP_091232983.1|	glycyl-radical enzyme activating protein [Anaerobium acetethylicum]	Anaerobium acetethylicum	167	0.96	6e-50	0.3518	263	WP_091232983.1
Select seq emb|SCP97092.1|	pyruvate formate lyase activating enzyme [Anaerobium acetethylicum]	Anaerobium acetethylicum	167	0.96	9e-50	0.3518	272	SCP97092.1
Select seq ref|WP_091231717.1|	pyruvate formate lyase-activating protein [Anaerobium acetethylicum]	Anaerobium acetethylicum	146	0.73	4e-21	0.2727	261	WP_091231717.1
Select seq ref|WP_123485485.1|	radical SAM protein [Duncaniella dubosii]	Duncaniella dubosii	104	0.54	5e-13	0.3259	209	WP_123485485.1
Select seq gb|QCD37044.1|	radical SAM protein [Muribaculum sp. TLL-A4]	Muribaculum sp. TLL-A4	104	0.43	9e-13	0.3333	205	QCD37044.1
Select seq ref|WP_135041491.1|	radical SAM protein [Barnesiella sp. WM24]	Barnesiella sp. WM24	105	0.48	9e-13	0.3304	207	WP_135041491.1
Select seq ref|WP_168184318.1|	radical SAM protein [Muribaculum sp. TLL-A4]	Muribaculum sp. TLL-A4	66.6	0.35	1e-12	0.3333	207	WP_168184318.1
Select seq ref|WP_136413330.1|	radical SAM protein [Duncaniella dubosii]	Duncaniella dubosii	66.6	0.34	1e-12	0.3423	207	WP_136413330.1
Select seq ref|WP_135472756.1|	MULTISPECIES: radical SAM protein [Muribaculaceae]	Muribaculaceae	64.7	0.33	4e-12	0.3491	206	WP_135472756.1
Select seq gb|MBD5258250.1|	radical SAM protein [Barnesiella sp.]	Barnesiella sp.	58.2	0.35	8e-10	0.354	196	MBD5258250.1
Select seq ref|WP_135042288.1|	anaerobic ribonucleoside-triphosphate reductase activating protein [Barnesiella sp. WM24]	Barnesiella sp. WM24	43.5	0.11	5e-05	0.4595	160	WP_135042288.1
Select seq ref|WP_136416373.1|	anaerobic ribonucleoside-triphosphate reductase activating protein [Duncaniella dubosii]	Duncaniella dubosii	42	0.11	0.0002	0.4324	158	WP_136416373.1
Select seq gb|MBD5241088.1|	anaerobic ribonucleoside-triphosphate reductase activating protein [Barnesiella sp.]	Barnesiella sp.	41.2	0.11	0.0004	0.4595	162	MBD5241088.1
Select seq ref|WP_123395828.1|	anaerobic ribonucleoside-triphosphate reductase activating protein [Muribaculum sp. TLL-A4]	Muribaculum sp. TLL-A4	40.4	0.11	0.0006	0.4324	161	WP_123395828.1
Select seq gb|MBD5253153.1|	anaerobic ribonucleoside-triphosphate reductase activating protein [Barnesiella sp.]	Barnesiella sp.	37.4	0.1	0.006	0.4706	162	MBD5253153.1
Select seq gb|MBD5251006.1|	anaerobic ribonucleoside-triphosphate reductase activating protein [Barnesiella sp.]	Barnesiella sp.	37	0.1	0.008	0.4706	162	MBD5251006.1
Select seq ref|WP_091233012.1|	anaerobic ribonucleoside-triphosphate reductase activating protein [Anaerobium acetethylicum]	Anaerobium acetethylicum	37	0.13	0.009	0.3182	165	WP_091233012.1
Select seq ref|WP_021891773.1|	anaerobic ribonucleoside-triphosphate reductase activating protein [Barnesiella intestinihominis]	Barnesiella intestinihominis	37	0.15	0.009	0.3542	158	WP_021891773.1
Select seq tpg|HBI66059.1|	TPA: anaerobic ribonucleoside-triphosphate reductase activating protein [Barnesiella intestinihominis]	Barnesiella intestinihominis	37	0.15	0.01	0.3542	158	HBI66059.1
Select seq ref|WP_008862958.1|	anaerobic ribonucleoside-triphosphate reductase activating protein [Barnesiella intestinihominis]	Barnesiella intestinihominis	36.6	0.15	0.011	0.3542	158	WP_008862958.1
Select seq gb|MBD5245736.1|	anaerobic ribonucleoside-triphosphate reductase activating protein [Barnesiella sp.]	Barnesiella sp.	36.6	0.08	0.011	0.4815	159	MBD5245736.1
Select seq gb|MBD5248607.1|	anaerobic ribonucleoside-triphosphate reductase activating protein [Barnesiella sp.]	Barnesiella sp.	36.6	0.08	0.013	0.4815	159	MBD5248607.1
Select seq gb|MBD5255407.1|	anaerobic ribonucleoside-triphosphate reductase activating protein [Barnesiella sp.]	Barnesiella sp.	36.6	0.11	0.014	0.3514	164	MBD5255407.1
Select seq gb|MBD5258226.1|	anaerobic ribonucleoside-triphosphate reductase activating protein [Barnesiella sp.]	Barnesiella sp.	36.2	0.11	0.016	0.3514	164	MBD5258226.1
Select seq gb|MBD5247157.1|	anaerobic ribonucleoside-triphosphate reductase activating protein [Barnesiella sp.]	Barnesiella sp.	36.2	0.11	0.016	0.3514	164	MBD5247157.1
Select seq ref|WP_066591773.1|	unnamed protein product		36.2	0.11	0.029	0.4722	255	WP_066591773.1

### Sheet: HpdB
Query: sp|Q84F16|HPDL_CLODI 4-hydroxyphenylacetate decarboxylase glycyl radical subunit OS=Clostridioides difficile OX=1496 GN=hpdB PE=1 SV=1
Homologous sequences	Description	Common Name	Total Score	Query Cover	E value	Per. Ident	Acc. Len	Accession
Select seq ref|WP_091232832.1|	glycyl radical protein [Anaerobium acetethylicum]	Anaerobium acetethylicum	288	0.95	4e-84	0.2708	841	WP_091232832.1
Select seq ref|WP_091236193.1|	hypothetical protein [Anaerobium acetethylicum]	Anaerobium acetethylicum	188	0.84	1e-49	0.2657	745	WP_091236193.1
Select seq ref|WP_091236191.1|	autonomous glycyl radical cofactor GrcA [Anaerobium acetethylicum]	Anaerobium acetethylicum	71.6	0.08	4e-15	0.4	83	WP_091236191.1
Select seq ref|WP_091231453.1|	formate C-acetyltransferase [Anaerobium acetethylicum]	Anaerobium acetethylicum	75.5	0.56	1e-13	0.2144	680	WP_091231453.1
Select seq ref|WP_091231459.1|	autonomous glycyl radical cofactor GrcA [Anaerobium acetethylicum]	Anaerobium acetethylicum	63.9	0.08	2e-12	0.4079	81	WP_091231459.1

### Sheet: HpdC
Query:	sp|Q84F15|HPDS_CLODI 4-hydroxyphenylacetate decarboxylase small subunit OS=Clostridioides difficile OX=1496 GN=hpdC PE=1 SV=1
No significant similarity found
